# FROM FOREST TO SAVANNA AND BACK TO FOREST: EVOLUTIONARY HISTORY OF THE GENUS *Dimorphandra* (LEGUMINOSAE)

**DOI:** 10.1101/2023.01.16.524261

**Authors:** Vinicius Delgado da Rocha, Thaís Carolina da Silva Dal’Sasso, Christina Cleo Vinson Williams, Marcelo Fragomeni Simon, Marcelo Leandro Bueno, Luiz Orlando de Oliveira

## Abstract

The tree genus *Dimorphandra* comprises 26 species, which are circumscribed into three subgenera. The subgenus *Dimorphandra* is associated with both rainforests (Amazon and Atlantic Forest) and savanna-like vegetation (Cerrado); whereas the subgenera *Pocillum* and *Phaneropsia* are restricted to the Amazon. We obtained DNA sequence data from six gene regions of the chloroplast genome (cpDNA) and the nuclear internal transcribed spacer (ITS) from 17 species of *Dimorphandra* and 12 closely related species. Bayesian phylogeny and haplotype network analyses together with both ancestral area reconstructions and ecological niche modeling allowed for exploring the late evolutionary history of the genus *Dimorphandra*. Species within the subgenus *Phaneropsia* were more closely related to species of the genus *Mora* than to the remaining congeners in the plastid tree (but not in the ITS tree), casting doubts on the monophyly of *Dimorphandra*. Such incongruence may be the result of incomplete lineage sorting of ancient polymorphisms. Amazonian lineages (subgenera *Pocillum* and *Phaneropsia*) were highly polymorphic and divergent; whereas lineages from either the Cerrado or the Atlantic Forest were genetically depauperate. The Amazon seems to be the likely source of the lineage that gave rise to the extant species of *Dimorphandra* of the Cerrado. In turn, a lineage that occupied the Cerrado likely gave rise to the extant species that occur in the Atlantic Forest. Habitat shifts may have been a key driving force that shaped the late evolutionary history of *Dimorphandra*.
