## Supplementary Tables for "FROM FOREST TO SAVANNA AND BACK TO FOREST: EVOLUTIONARY HISTORY OF THE GENUS *Dimorphandra* (LEGUMINOSAE)"

### Sheet: Table_S1
Table S1. Specimens of Dimorphandra and specimens of genera closely-related to Dimorphandra, with names’ collector, herbarium, collection locality, and geographic coordinates. Color corresponds to biogeographic domain: Amazon (green); Cerrado Domain (orange); Cerrado/Atlantic Forest ecotone (blue); Atlantic Forest Domain (pink).
Taxon (specimen)	Subgenus	Code	Collector (Number of collect) - Herbarium	Collection Locality	Latitude	Longitude
Dimorphandra coccinea Ducke (32)	Pocillum	Dc_DCK_32	C.C. Vinson et al.*	R. F. A. Ducke, AM, Brazil	3°03'47.27''S	60°01'24.15''W
Dimorphandra caudata Ducke (92)	Dimorphandra	Dca_PER_92	R.Vásquez, N.Jaramilo (10064)-MO	Peru	9°49'30.42''S	73°05'15.90''W
Dimorphandra conjugata (Splitg.) Sandwith (95)	Phaneropsia	Dco_GUI_95	Alford (3153) - MO	Guyana	5°52'N	58°25'W
Dimorphandra campinarum Ducke (116)	Pocillum	Dcp_PAR_116	S.M. de Faria et al. (2455) - RB	Pará, Brazil	2°6'15.64''S	56°29'14.89''W
Dimorphandra cuprea Sprague & Sandwith (112)	Pocillum	Dcu_RON_112	G. P. Silva et al. (16106) - CEN	Rondônia, Brazil	09o42'17'' S	65o 05' 19'' W
Dimorphandra cuprea Sprague & Sandwith (151)	Pocillum	Dcu_RON_151	M.F. Simon (1703) - CEN	Porto Velho, RO, Brazil	09o43'05'' S	64o 07' 14'' W
Dimorphandra dissimilis R.S. Cowan (100)	Phaneropsia	Ddi_VEN_100	W.A. Díaz (5693) - MO	Venezuela	5°35'N	61°45'W
Dimorphandra macrostachya (38)	Pocillum	Dmm_MOJ_38	L.F. Margalho et al (511) - IAN	Moju, PA, Brazil	1°53'04.92''S	48°45'54.77''W
Dimorphandra macrostachya (Ducke) M.F. Silva (56)	Pocillum	Dmm_AUR_56	Nascimento (485) - IAN	Aurora do Pará, PA, Brazil	2°08'03.79''S	47°33'20.51''W
Dimorphandra macrostachya (Ducke) M.F. Silva (54)	Pocillum	Dmm_BEL_54	Freitas (220) - IAN	Belém, PA, Brazil	1°27'18.07''S	48°30'08.52''W
Dimorphandra macrostachya glabrifolia (Ducke) M.F. Silva (55)	Pocillum	Dmm_MOJ_55	J.C.L. Oliveira (520) - IAN	Moju, PA, Brazil	1°53'04.92''S	48°45'54.77''W
Dimorphandra parviflora Spruce ex Benth. (90)	Dimorphandra	Dpa_PEC_90	D.C. Zappi et al (1203) - HERBAM	P. E. Cristalino, MT, Brazil	9°04'09.12''S	56°46'45.07''W
Dimorphandra parviflora Spruce ex Benth. (91)	Dimorphandra	Dpa_PEC_91	D.C. Zappi et al (1131) - HERBAM	P. E. Cristalino, MT, Brazil	9°04'09.12''S	56°46'45.07''W
Dimorphandra parviflora Spruce ex Benth. (87)	Dimorphandra	Dpa_DCK_87	L. P. Queiroz (13932) - HUEFS	R. F. A. Ducke, AM, Brazil	3°03'47.27''S	60°01'24.15''W
Dimorphandra parviflora Spruce ex Benth. (34)	Dimorphandra	Dpa_RON_34	M.F. Simon et al. (1176) -CEN	Rondônia, Brazil	09°16'27''S	64°28'47''W
Dimorphandra pennigera Tul. (155)	Pocillum	Dpe_DCK_155	L. C Oliveira (79) - IAN	R. F. A. Ducke, AM, Brazil	02°35'19''S	60°06'55''W
Dimorphandra pennigera Tul. (89)	Pocillum	Dpe_SIP_89	C.R. Soares et al. (431) -HERBAM	Sinop, MT, Brazil	11°37'36.11''S	55°44'52.78''W
Dimorphandra pennigera Tul. (33)	Pocillum	Dpe_DCK_33	C.C. Vinson et al.*	R. F. A. Ducke, AM, Brazil	3°03'47.27''S	60°01'24.15''W
Dimorphandra polyandra Benoist (134)	Pocillum	Dpl_GFR_134	L. Procópio. (1044) - CAY	French Guiana	0°18'12.16''N	61°25 33'' W
Dimorphandra sp. (138)		Dsp_GUI_138	K.M. Redden (6004) - US	French Guiana	5°49'26.1''N	53°30'9.7''W
Dimorphandra unijuga Tul. (149)	Phaneropsia	Du_AM_149	H.C. de Lima (7212) - RB	Barcelos, AM, Brazil	1°23'37''S	61'47'58'W
Dimorphandra vernicosa Spruce ex Benth (142)	Pocillum	Dv_AM_142	D. Cardoso (3279) - HUEFS	Amazonas, Brazil	2°9'6.6944''S	60°21'16.67''W
Dimorphandra gardneriana Tul. (148)	Dimorphandra	Dg_CE_148	R.R. Mendes (s/n°) - RB	Crato, CE, Brazil	7'11'42'S	39'37'48'W
Dimorphandra gardneriana Tul. (25)	Dimorphandra	Dg_BDC_25	M.J. Balick et al. (3724) - CEN	Barra Corda, MA, Brazil	5°40'S	45°20'W
Dimorphandra gardneriana Tul. (117)	Dimorphandra	Dg_BOL_117	C.E. Hughes (2409) - FHO	Santa Cruz, Bolivia	17°52'00.00''S	63°00'00.00''W
Dimorphandra gardneriana Tul. (28)	Dimorphandra	Dg_EST_28	G.P. Silva et al. (9414) - CEN	Estreito, MA, Brazil	6°35'11''S	47°26'41''W
Dimorphandra gardneriana Tul. (24)	Dimorphandra	Dg_MAT_24	T.B. Cavalcanti et al. (2905) - CEN	Mateiros, TO, Brazil	10°22'17''S	46°34'58''W
Dimorphandra gardneriana Tul. (27)	Dimorphandra	Dg_SST_27	G. Silva, G. Moreira (11005) -CEN	S.S.Tocantins, TO, Brazil	12°46'48''S	48°16'55''W
Dimorphandra gardneriana Tul. (30)	Dimorphandra	Dg_TOC_30	C. Pombo*	Tocantins, Brazil	9°33'38.35''S	48°23'41.95''W
Dimorphandra gardneriana Tul. (31)	Dimorphandra	Dg_TOC_31	C. Pombo*	Tocantins, Brazil	9°33'38.35''S	48°23'41.95''W
Dimorphandra mollis Benth. (29)	Dimorphandra	Dm_ALV_29	A.C. Sevilha et al. (3089) -CEN	A. Norte, GO, Brazil	14°32'21''S	46°43'26'W
Dimorphandra. mollis Benth. (21)	Dimorphandra	Dm_BSB_21	C. C. Vinson et al.*	Brasília, DF, Brazil	15°46'48.53''S	47°55'45.01''W
Dimorphandra mollis Benth. (22)	Dimorphandra	Dm_PAO_22	C. C. Vinson et al.*	Paraopeba, MG, Brazil	19°16'26.00''S	44°24'14.00''W
Dimorphandra mollis Benth. (23)	Dimorphandra	Dm_PAO_23	C. C. Vinson et al.*	Paraopeba, MG, Brazil	19°16'26.00''S	44°24'14.00''W
Dimorphandra mollis Benth. (88)	Dimorphandra	Dm_SIP_88	C.R. Soares et al. (674) - HERBAM	Sinop, MT, Brazil	11°7'25''S	55°7''40.833''W
Dimorphandra sp. (47)		Dsp_CAC_47	L. O. Oliveira et al.*	Cáceres, MT, Brazil
Dimorphandra wilsonii Rizzini (06)	Dimorphandra	Dw_LAG_06	C. C. Vinson et al.*	Lagos Santa, MG, Brazil	21°12'00.00''S	43°03'00.00'W
Dimorphandra wilsonii Rizzini (13)	Dimorphandra	Dw_LAG_13	C. C. Vinson et al.*	Lagos Santa, MG, Brazil	19°37'44.67''S	43°53'23.09''W
Dimorphandra wilsonii Rizzini (14)	Dimorphandra	Dw_LAG_14	C. C. Vinson et al.*	Lagos Santa, MG, Brazil	19°37'44.67''S	43°53'23.09''W
Dimorphandra wilsonii Rizzini (15)	Dimorphandra	Dw_LAG_15	C. C. Vinson et al.*	Lagos Santa, MG, Brazil	19°37'44.67''S	43°53'23.09''W
Dimorphandra wilsonii Rizzini (17)	Dimorphandra	Dw_MAC_17	C. C. Vinson et al.*	Matozinhos, MG, Brazil	19°33'50.07''S	44°03'38.86''W
Dimorphandra wilsonii Rizzini (18)	Dimorphandra	Dw_MAC_18	C. C. Vinson et al.*	Matozinhos, MG, Brazil	19°33'50.07''S	44°03'38.86''W
Dimorphandra wilsonii Rizzini (19)	Dimorphandra	Dw_MAC_19	C. C. Vinson et al.*	Matozinhos, MG, Brazil	19°33'50.07''S	44°03'38.86''W
Dimorphandra wilsonii Rizzini (01)	Dimorphandra	Dw_PAO_01	C. C. Vinson et al.*	Paraopeba, MG, Brazil	19°16'26.00''S	44°24'14.00''W
Dimorphandra wilsonii Rizzini (02)	Dimorphandra	Dw_PAO_02	C. C. Vinson et al.*	Paraopeba, MG, Brazil	19°16'26.00''S	44°24'14.00''W
Dimorphandra wilsonii Rizzini (03)	Dimorphandra	Dw_PAO_03	C. C. Vinson et al.*	Paraopeba, MG, Brazil	19°16'26.00''S	44°24'14.00''W
Dimorphandra wilsonii Rizzini (07)	Dimorphandra	Dw_PAO_07	C. C. Vinson et al.*	Paraopeba, MG, Brazil	19°16'26.00''S	44°24'14.00''W
Dimorphandra wilsonii Rizzini (08)	Dimorphandra	Dw_PAO_08	C. C. Vinson et al.*	Paraopeba, MG, Brazil	19°16'26.00''S	44°24'14.00''W
Dimorphandra wilsonii Rizzini (09)	Dimorphandra	Dw_PAO_09	C. C. Vinson et al.*	Paraopeba, MG, Brazil	19°16'26.00''S	44°24'14.00''W
Dimorphandra wilsonii Rizzini (10)	Dimorphandra	Dw_PAO_10	C. C. Vinson et al.*	Paraopeba, MG, Brazil	19°16'26.00''S	44°24'14.00''W
Dimorphandra wilsonii Rizzini (11)	Dimorphandra	Dw_PAO_11	C. C. Vinson et al.*	Paraopeba, MG, Brazil	19°16'26.00''S	44°24'14.00''W
Dimorphandra wilsonii Rizzini (20)	Dimorphandra	Dw_PAO_20	C. C. Vinson et al.*	Paraopeba, MG, Brazil	19°16'26.00''S	44°24'14.00''W
Dimorphandra wilsonii Rizzini (04)	Dimorphandra	Dw_PEQ_04	C. C. Vinson et al.*	Pequi, MG, Brazil	19°37'52.53''S	44°39'27.17''W
Dimorphandra wilsonii Rizzini (16)	Dimorphandra	Dw_PEQ_16	C. C. Vinson et al.*	Pequi, MG, Brazil	19°37'52.53''S	44°39'27.17''W
Dimorphandra wilsonii Rizzini (05)	Dimorphandra	Dw_PIN_05	C. C. Vinson et al.*	Pindaíba, MG, Brazil	21°12'00.00''S	43°03'00.00''W
Dimorphandra exaltata Schott (135)	Dimorphandra	De_RIO_135	V.F Gonçalves (469961) -RB	Rio de Janeiro, RJ, Brazil	22°58'5.50'' S	43°13'33.35''W
Dimorphandra jorgei M.F. Silva (63)	Dimorphandra	Dj_BAH_63	J.G. Jardim (5418) - HUEFS	Ilhéus, BA, Brazil	14°47'49.84''S	39°02'03.84''W
Dimorphandra jorgei M.F. Silva (82)	Dimorphandra	Dj_BAH_82	D. Cardoso (834) - HUEFS	Itaperaba, BA, Brazil	12°40'7.5''S	40°53'47.22''W
Dimorphandra jorgei M.F. Silva (64)	Dimorphandra	Dj_HUEFS_64	H.C.de Lima (6902) - HUEFS	Mucurí, BA, Brazil	18°04'7.22''S	39°6'24.72''W
Campsiandra angustifolia Spruce ex Benth. (128)		Ca_RON_128	M. F. Simon et al. (1096) - CEN	Porto Velho, RO, Brazil	9°26'02.77"S	64°38'6.38''W
Dinizia excelsa Ducke (127)		Di_RON_127	M. F. Simon et al. (1481) - CEN	Porto Velho, RO, Brazil	9°24'41.66''S	64°34'8.88''W
Entada polystachya (L.) DC (122)		En_RON_122	A. A. Santos et al. (3326) - CEN	Porto Velho, RO, Brazil	9°57'5''S	64°9'7''W
Mora gonggrijpii (Kleinhoonte) Sandwith (140)		Mgo_GUI_140	K.M. Redden (5226) - US	Guiana	3°52'36.1''N	58°25'13''W
Mora paraensis (Ducke) Ducke (130)		Mpa_BEL_130	M. F. Simon et al. (1663) - CEN	Belém, PA, Brazil	1°44'22.22''S	48°40'52.77''W
Peltophorum dubium (Spreng.) (121)		Pe_BSB_121	M. H. Fernandes (263) - CEN	Brasília, DF, Brazil	15°7'6.61''S	47°6'37.5''W
Parkia multijuga Benth. (125)		Pm_RON_125	M. F. Simon et al. (1026) - CEN	Porto Velho, RO, Brazil
Parkia nitida Miq. (126)		Pn_RON_126	M. F. Simon et al. (1192) - CEN	Porto Velho, RO, Brazil	9°27'22.22''S	64°48'27.77''W
Schizolobium parahyba (Vell.) Blake (119)		Sp_APG_119	J. M. Fernandes (370) - VIC	Araponga, MG, Brazil	20°6'6.67''S	42°52'08''W
Stryphnodendron sp. (48)		St_CAC_48	L. O. Oliveira et al.*	Cáceres, MT, Brazil
Stryphnodendron pulcherrimum (Willd.) Hochr (49)		St_MOJ_49	C. C. Vinson et al.*	Moju, PA, Brazil
Stryphnodendron pulcherrimum (Willd.) Hochr (50)		St_SAN_50	C. C. Vinson et al.*	Santarém, PA, Brazil
Tachigali prancei (H.S.Irwin & Arroyo) L.G.Silva & H.C.Lima (123)		Ta_RON_123	G. P. Silva et al. (16057) - CEN	Porto Velho, RO, Brazil	9°27'8.05''S	64°49'11.11''W
Tachigali tinctoria (Benth.) Zarucchi & Herend. (124)		Ta_RON_124	G. P. Silva et al. (15953) - CEN	Porto Velho, RO, Brazil	9°6'38.33''	65°04'19.44''W
*specimen without herbarium voucher

### Sheet: Table_S2
Table S2. Primers used for amplification of five regions of the chloroplast genome (tnrL, trnL-trnF, trnH-psbA, psbB-psbF, and matK) and one region of the nuclear genome (ITS).
Region	Primers	Sequence 5’- 3’	References
trnL	C	F CGAAATCGGTAGACGCTACG	Taberlet et al. (1991).
	D	R GGGGATAGAGGGACTTGAAC
trnL-trnF	E	F GGTTCAAGTCCCTCTATCCC	Taberlet et al. (1991).
	F	R ATTTGAACTGGTGACACGAG
trnH - psbA	trnHf	F CGCGCATGGTGGATTCACAATCC	Shaw et al. (2005)
	psbA	R GTTATGCATGAACGTAATGCTC
psbB - psbF	psbB	F GTTTACTTTTGGGCATGCTTCG	Hamilton (1999
	psbF	R CGCAGTTCGTCTTGGACCAG
matK	1R KIM	F CCCAGTCCATCTGGAAATCTTGGTTC	Kuzmina et al. (2012)
	3F KIM	R CGTACAGTACTTTTGTGTTTACGAG
ITS	ITSLeu	F GTCCACTGAACCTTATCATTTAG	White et al. (1990) and Baum et al. (1998)
	ITS4	R TCCTCCGCTTATTGATATGC
REFERENCES
Baum DA, Small RL, Wendel JF (1998) Biogeography and floral evolution of Baobabs Adansonia, Bombacaceae as inferred from multiple data sets. Systematic Biology 47: 181-207
Hamilton MB (1999) Four primer pairs for the amplification of chloroplast intergenic regions with intraspecific variation. Molecular Ecology 8: 521-523
Kuzmina ML, Johnson KL, Barron HR, Hebert PD (2012) Identification of the vascular plants of Churchill, Manitoba, using a DNA barcode library. BMC Ecology 12:1-11
Shaw J, Lickey EB, Beck JT, Farmer SB et al (2005) The tortoise and the hare II: relative utility of 21 noncoding chloroplast DNA sequences for phylogenetic analysis. American Journal of Botany 92: 142-166
Taberlet P, Gielly L, Pautou G, Bouvet J (1991) Universal primers for amplification of three non-coding regions of chloroplast DNA. Plant Molecular Biology 17: 1105-1109
White TJ, Bruns T, Lee S, Taylor J (1990) Amplification and direct sequencing of fungal ribosomal RNA genes for phylogenetics In: Innis MA, Gelfand DH, Sninsky JJ, White TJ, editors. PCR protocols: a guide to methods and applications. Academic Press, San Diego, pp 315-322

### Sheet: Table_S3
Table S3. GenBank accession numbers for specimens of Dimorphandra and related genera
	GenBank Acession Number						Haplotype
Taxon (specimen)	intron (UAA)	trnL-trnF	psbB-psbF	trnH-psbA	matk	ITS	cpDNA	ITS
Dimorphandra campinarum (116)	ON996170		OP113387		OP113320	OP113273		C
Dimorphandra caudata (92)	ON996168	OP113201	OP113385	OP113457	OP113318	OP113272	15	K
Dimorphandra coccinea (32)	OP113134	OP113205	OP113390	OP113461	OP113323		5
Dimorphandra conjugata (95)	ON996169	OP113202	OP113386	OP113458	OP113319	OP113307	11	G
Dimorphandra cuprea (112)	OP113132	OP113203	OP113388	OP113459	OP113322	OP113274	6	D
Dimorphandra cuprea (151)	OP113133	OP113204	OP113389	OP113460	OP113321	OP113275	7	E
Dimorphandra dissimilis (100)	OP113135	OP113206	OP113391	OP113462	OP113324	OP113276	10	F
Dimorphandra exaltata (135)	OP113136	OP113207	OP113392	OP113463	OP113325	OP113277	17	R
Dimorphandra gardneriana (117)	OP113139	OP113208	OP113394	OP113465	OP113327	OP113279	15	K
Dimorphandra gardneriana (148)	OP113140	OP113209	OP113395	OP113466	OP113328	OP113280	15	N
Dimorphandra gardneriana (24)	OP113142	OP113211	OP113397	OP113468	OP113329	OP113282	16	N
Dimorphandra gardneriana (25)	OP113138	OP113210	OP113393	OP113464	OP113326	OP113278	15	N
Dimorphandra gardneriana (27)	OP113143	OP113212	OP113398	OP113469	OP113330	OP113283	15	K
Dimorphandra gardneriana (28)	OP113141		OP113396	OP113467		OP113281		N
Dimorphandra gardneriana (30)	OP113144	OP113213	OP113399	OP113470	OP113331	OP113284	15	N
Dimorphandra gardneriana (31)	OP113145	OP113214	OP113400	OP113471		OP113285	15	N
Dimorphandra jorgei (63)	OP113146	OP113215	OP113401	OP113473	OP113334	OP113286	18	Q
Dimorphandra jorgei (82)	OP113147	OP113216	OP113402	OP113474	OP113335	OP113287	18	Q
Dimorphandra jorgei (64)	OP113148		OP113403	OP113475	OP113336
Dimorphandra macrostachya (54)	OP113150	OP113218	OP113405	OP113477	OP113338	OP113288	8	C
Dimorphandra macrostachya (55)	OP113152	OP113220	OP113407	OP113479	OP113340	OP113289	8	C
Dimorphandra macrostachya (56)	OP113149	OP113217	OP113404	OP113476	OP113337		8
Dimorphandra mollis (21)	OP113154	OP113222	OP113409	OP113481	OP113341	OP113291	15	K
Dimorphandra mollis (22)	OP113155	OP113224	OP113411	OP113483	OP113343	OP113292	15	K
Dimorphandra mollis (23)	OP113156	OP113225	OP113412	OP113484		OP113293	15	K
Dimorphandra mollis (29)	OP113153	OP113221	OP113408	OP113480	OP113333	OP113290	15	M
Dimorphandra mollis (88)	OP113137	OP113223	OP113410	OP113482	OP113342		15
Dimorphandra parviflora (34)	OP113160	OP113229	OP113416	OP113488	OP113346	OP113296	14	I
Dimorphandra parviflora (87)	OP113159	OP113228	OP113415	OP113487			13
Dimorphandra parviflora (90)	OP113157	OP113226	OP113413	OP113485	OP113344	OP113294	12	J
Dimorphandra parviflora (91)	OP113158	OP113227	OP113414	OP113486	OP113345	OP113295	12	J
Dimorphandra pennigera (155)		OP113231	OP113418	OP113490	OP113348	OP113308		B
Dimorphandra pennigera (33)	OP113162	OP113232	OP113419	OP113491	OP113349	OP113297	8	A
Dimorphandra pennigera (89)	OP113161	OP113230	OP113417	OP113489	OP113347		4
Dimorphandra polyandra (134)	OP113163	OP113233	OP113420	OP113492	OP113350		1
Dimorphandra sp. (138)	OP113164	OP113234	OP113421	OP113493			3
Dimorphandra sp. (38)	OP113151	OP113219	OP113406	OP113478	OP113339	OP113271	2	C
Dimorphandra sp. (47)	OP113165	OP113235	OP113422	OP113494	OP113351	OP113298	15	L
Dimorphandra unijuga (149)	OP113166	OP113236	OP113423	OP113495	OP113352	OP113299	19	H
Dimorphandra vernicosa (142)	OP113167	OP113237	OP113424	OP113496			9
Dimorphandra wilsonii (01)	OP113175	OP113245	OP113432	OP113504	OP113360	OP113302	17	O and P
Dimorphandra wilsonii (02)	OP113176	OP113246	OP113433	OP113505	OP113361	OP113303	17	O and P
Dimorphandra wilsonii (03)	OP113177	OP113247	OP113434	OP113506	OP113362		17
Dimorphandra wilsonii (04)	OP113184	OP113254	OP113441	OP113513	OP113369		17
Dimorphandra wilsonii (05)	OP113186	OP113256	OP113443	OP113515	OP113371	OP113306	17	O and P
Dimorphandra wilsonii (06)	OP113168	OP113238	OP113425	OP113497	OP113353		17
Dimorphandra wilsonii (07)	OP113178	OP113248	OP113435	OP113507	OP113363	OP113304	17	O and P
Dimorphandra wilsonii (08)	OP113179	OP113249	OP113436	OP113508	OP113364		17
Dimorphandra wilsonii (09)	OP113180	OP113250	OP113437	OP113509	OP113365		17
Dimorphandra wilsonii (10)	OP113181	OP113251	OP113438	OP113510	OP113366		17
Dimorphandra wilsonii (11)	OP113182	OP113252	OP113439	OP113511	OP113367		17
Dimorphandra wilsonii (13)	OP113169	OP113239	OP113426	OP113498	OP113354		17
Dimorphandra wilsonii (14)	OP113170	OP113240	OP113427	OP113499	OP113355		17
Dimorphandra wilsonii (15)	OP113171	OP113241	OP113428	OP113500	OP113356		17
Dimorphandra wilsonii (16)	OP113185	OP113255	OP113442	OP113514	OP113370		17
Dimorphandra wilsonii (17)	OP113172	OP113242	OP113429	OP113501	OP113357		15
Dimorphandra wilsonii (18)	OP113173	OP113243	OP113430	OP113502	OP113358	OP113300	15	O and P
Dimorphandra wilsonii (19)	OP113174	OP113244	OP113431	OP113503	OP113359	OP113301	15	O and P
Dimorphandra wilsonii (20)	OP113183	OP113253	OP113440	OP113512	OP113368	OP113305	17	K
Campsiandra angustifolia (128)	OP113188	OP113258	OP113445	OP113516	OP113373
Dinizia excelsa (127)	OP113187	OP113257	OP113444	OP113472	OP113372
Entada polystachya (122)	ON996167	OP113200	OP113384		OP113317	OP113270
Mora gonggrijpii (140)	OP113189	OP113259	OP113446	OP113517
Mora paraensis (130)	OP113190	OP113260	OP113447	OP113518	OP113374	OP113309
Peltophorum dubium (121)	OP113191	OP113261	OP113448	OP113519	OP113375	OP113310
Parkia multijuga (125)	OP113192	OP113262	OP113449	OP113520	OP113376	OP113316
Parkia nitida (126)	OP113193	OP113263	OP113450	OP113521	OP113377	OP113313
Schizolobium parahyba (119)	OP113194	OP113264	OP113451	OP113522	OP113378	OP113312
Stryphnodendron sp. (48)	OP113195	OP113265	OP113452	OP113523	OP113379
Stryphnodendron pulcherrimum (49)	OP113196	OP113266	OP113453	OP113524	OP113380	OP113315
Stryphnodendron pulcherrimum (50)	OP113197	OP113267	OP113454	OP113525	OP113381	OP113314
Tachigali prancei (123)	OP113198	OP113268	OP113455	OP113526	OP113382	OP113311
Tachigali tinctoria (124)	OP113199	OP113269	OP113456	OP113527	OP113383

### Sheet: Table_S4
TableS4: Georeferenced occurences for seven species of Dimorphandra used for niche ecological modeling
Species	Locality	Herbarium	Registration Number	Latitude			Longitude
Dimorphandra macrostachya congestiflora	Guiana	US_Botany	3461554	5	6'	11.9''	-60	21'	42''
Dimorphandra macrostachya congestiflora	Axinim, Brazil	US_Botany	3343739	-4	51'	6.70''	-58	56'	6.7''
Dimorphandra macrostachya congestiflora	Sao Gabriel da Cachoeira, Brazil	US_Botany	3336217	0	42'		-66	38'
Dimorphandra macrostachya congestiflora	Venezuela	MO	98416	5	7'		-66	13'	3.33''
Dimorphandra macrostachya congestiflora	Distrito Piar, Venezuela	MO	77849	5	7'		-62	50'
Dimorphandra macrostachya congestiflora	Guayaraca, Venezuela	MO	77525	5	7'	33.33''	-62	53'	33.33''
Dimorphandra macrostachya congestiflora	Guiana	MO	3244558	5	6'	1.11''	-60	21'	41.60''
Dimorphandra macrostachya congestiflora	RioMapuera, Brazil	NYBG	1161602	-1	10'	8.40''	-57	28'	19.21''
Dimorphandra macrostachya congestiflora	Venezuela	INPA	148290	4	17'	6.6''	-66	13'
Dimorphandra macrostachya congestiflora	RioNegro_RioMaria, Brazil	INPA	157548	0	41'	66.67''	-66	38'
Dimorphandra macrostachya congestiflora	RioNegro_RioUaupés, Brazil	INPA	165506	0	8'	33.33''	-67	25'
Dimorphandra macrostachya glabrifolia	Guiana	US_Botany	3554485	5	24'	3.9''	-60	51'	6.1''
Dimorphandra macrostachya glabrifolia	Rio Reboque, Brazil	JBRJ	RB01302352	-2	20'	16.67''	-48	7'	9.88''
Dimorphandra macrostachya glabrifolia	Rio Negro, Brazil	JBRJ	RB00728511	0	51'	7.22''	-67	39'	7.50''
Dimorphandra macrostachya glabrifolia	Belém, Brazil	JBRJ	RB00141656	-1	39'	7.22''	-48	43'	44.44
Dimorphandra macrostachya glabrifolia	Rio Abacaxis, Brazil	JBRJ	RB00140432	-4	51'	6.66''	-58	56'	6.66''
Dimorphandra macrostachya glabrifolia	UHE_RONDON, Brazil	JBRJ	RB01104095	-11	9'	6.55''	-60	6'	9.75''
Dimorphandra macrostachya glabrifolia	Oriximina, Brazil	US_Botany	3398278	-11	33'	3''	-57	8'	33''
Dimorphandra macrostachya glabrifolia	Brazil	MFS	5829	-1	7'	22.18	-48	8'	7.92''
Dimorphandra macrostachya glabrifolia	Venezuela	MO	76701	4	8'		-61	6'
Dimorphandra macrostachya glabrifolia	Venezuela	MO	107359	3	7'	16.66''	-65	5'
Dimorphandra macrostachya glabrifolia	Peru	US_Botany		-4			-75
Dimorphandra macrostachya glabrifolia	Belem-Brasilia, Brazil	NYBG	1161615	-1	32'	2.49''	-47	6'	7.53''
Dimorphandra macrostachya glabrifolia	Belém, Brazil	NYBG	1161620	-1	7'	5''	-48	8'	33.33''
Dimorphandra macrostachya glabrifolia	Transamazonica, Brazil	NYBG	1161614	-8	12'		-61	8'	2''
Dimorphandra macrostachya glabrifolia	Vila_Fatima, Brazil	HBRA	7092	-1	13'	6.41''	-46	9'	45.75''
Dimorphandra macrostachya glabrifolia	Brazil	MFS	3216	-1	9'	9.30''	-47	9'	44.59''
Dimorphandra macrostachya macrostachya	Guiana	MO	3248415	5	7'	1.66''	-60	27'	5''
Dimorphandra macrostachya macrostachya	Venezuela	MO	3246536	5	58'	3.33'	-61	7'	5''
Dimorphandra macrostachya macrostachya	Venezuela	MO	109311	4	50'		-61	50'
Dimorphandra macrostachya macrostachya	Guiana	US_Botany	1248491	5	7'	17.50''	-60	27'	50.28''
Dimorphandra macrostachya macrostachya	Rio Mapuera, Brazil	NYBG	1161611	0	49'	16.75''	-58	8'	8.66''
Dimorphandra macrostachya macrostachya	Antioquia, Colombia	INPA	158988	1	27'	9.10''	-75	5'
Dimorphandra macrostachya macrostachya	Rio Mapuera, Brazil	INPA	143669	-1	8'	33.33''	-57	12'
Dimorphandra macrostachya macrostachya	São Gabriel da Cachoeira, Brazil	INPA	165979	0	1'		-67	13'	33.33''
Dimorphandra macrostachya macrostachya	Pará, Brazil	NYBG	1161611	0	49'	16.75''	-58	8'	8.66''
Dmorphandra pennigera	Brazil	Geneva Herbarium	G00365124	-1	7'	7.30''	-53	8'	9.72''
Dmorphandra pennigera	Oriximina, Brazil	NYBG	1171326	-1	13'	5.83''	-57	5'	9.72''
Dmorphandra pennigera	São Gabriel da Cachoeira, Brazil	NYBG	674914	0	08'		-67	25'
Dmorphandra pennigera	Brazil	F_BOTANY	V0349360F	-5			-63
Dmorphandra pennigera	Venezuela	INPA	206435	1	9'	33.33''	-67	5'
Dmorphandra pennigera	Manaus, Brazil	INPA	67887	-2	8'	8.33''	-59	9'	6.66''
Dmorphandra pennigera	Maynas, Peru	INPA	156210	-4	16'	6.66''	-73	50'
Dmorphandra pennigera	Colombia	INPA	158988	7	35'		-75	5'
Dmorphandra pennigera	Paranatinga, Brazil	INPA	176888	-14	44'	6.08''	-54	59'	7.22''
Dmorphandra pennigera	Manaus, Brazil	INPA	218557	-2			-60
Dmorphandra pennigera	Presidente Figueiredo, Brazil	INPA	225704	-1			-59
Dmorphandra pennigera	Sã Gabriel da Cachoeira, Brazil	INPA	228862	0	17'	8.88''	-67	1'	13,89''
Dmorphandra pennigera	Coari, Brazil	INPA	230083	-4	8'	46.66''	-65	8'	8.61''
Dmorphandra pennigera	Manaus, Brazil	INPA	273211	-2	35'	18.9''	-60	6'	55.1''
Dmorphandra pennigera	Brazil	INPA	88999	-12	7'	5''	-60	16'	6.66''
Dmorphandra pennigera	Brazil	HERBAM	3567	-11	37'	36.11''	-55	44'	52,78''
Dmorphandra pennigera	Claudia, Brazil	CNMT	6141	-11	58'	16.67''	-55	28'	7.66''
Dmorphandra pennigera	Reserva Ducke, Brazil	JBRJ	RB00931709	-2	9'	6.05''	-59	9'	28.05''
Dmorphandra pennigera	Santa Barbara, Brazil	JBRJ	RB00784190	-7	47'	9.72''	-72	9'	00.55''
Dmorphandra pennigera	Rio Negro, Brazil	JBRJ	RB00728514	0	13'	36.11''	-67	32'	38.89''
Dmorphandra pennigera	Rio Negro_Rio Maria, Brazil	JBRJ	RB00141625	0	41'	6.66''	-66	38'	33.33''
Dmorphandra pennigera	Yurupari, Colombia	SINCHI	84791	0	9'	5''	-71	18'	2.50''
Dmorphandra pennigera	San Gabriel, Colombia	SINCHI	2554	0	36'		-70	48'	33.33''
Dmorphandra pennigera	Araracuara, Colombia	SINCHI	13042	0	59'	13.8''	-72	40'	28''
Dmorphandra pennigera	Cerro de la neblina, Venezuela	US	3283242	0	8'	5''	-65	9'	50''
Dmorphandra pennigera	Camino Riberalta, Bolivia	MO	3286984	-10	7'	49.44''	-65	40'	44.44''
Dmorphandra pennigera	Igarapé Acarai, Brazil	MO	3244685	-2	8'	8.33''	-59	9'	6.66''
Dmorphandra pennigera	San Carlos, Venezuela	MO	1914011	1	9'	16.66''	-67	5'
Dmorphandra pennigera	Prope San Carlos, Brazil	Geneva Herbarium	272832/2	-1	7'	7.30''	-53	8''	9.72''
Dmorphandra pennigera	Parque 10, Brazil	CGMS	1701	-3	10'	19.44''	-60	2'	5''
Dmorphandra pennigera	Estrada_Ruc7, Brazil	INPA	230083	-4	8'	46.66''	-65	9'
Dmorphandra pennigera	Sã Gabriel da Cachoeira, Brazil	INPA	228862	0	17'	8.88''	-67	1'
Dmorphandra pennigera	Corregimiento Providencia, Colombia	HUA	9192	7	21'	6.67''	-75	5'	55.6''
Dimorphandra gardneriana	Formosa do Rio Preto, Brazil	CEN	13430	-11	12'	1.39''	-45	46'	6.67''
Dimorphandra gardneriana	Correntina, Brazil	CEN	16911	-13	36'	6.67''	-44	6'	33.33''
Dimorphandra gardneriana	Barreiras, Brazil	CEN	46000	-12	1'	9.44''	-43	9'	51.11''
Dimorphandra gardneriana	São Desiderio, Brazil	UB		-12	42'		-45	36'
Dimorphandra gardneriana	Macaubas, Brazil	HUEFS	121749	-13	8'	6.11''	-42	7'	53.33''
Dimorphandra gardneriana	Barra, Brazil	ALCB	82461	-11	8'	33.33''	-43	13'	33.33''
Dimorphandra gardneriana	Morro do Chapeu, Brazil	ALCB	83219	-11	59'	11.11''	-41	20'	7.5''
Dimorphandra gardneriana	Crato, Brazil	EAC	32339	-7	40'	7.77''	-39	34'	8.61''
Dimorphandra gardneriana	Barbalha, Brazil	HVASF	12532	-7	37'	9.19''	-39	28'	55''
Dimorphandra gardneriana	Brejo Santo, Brazil	HVASF	16509	-7	47'	8.44''	-39	4'	6.36''
Dimorphandra gardneriana	Jardim, Brazil	HVASF	19030	-7	52'	8.12''	-39	31'	8.48''
Dimorphandra gardneriana	Campinorte, Brazil	CEN	16357	-14	15'		-49	13'	3.33''
Dimorphandra gardneriana	Uruacu, Brazil	CEN	22934	-8	6'	33.33''	-46	7'	16.67''
Dimorphandra gardneriana	Cocalzinho de Goias, Brazil	NYBG_BR	979191	-15	35'		-48	6'	3''
Dimorphandra gardneriana	Jaraguai, Brazil	NYBG_BR	979197	-15	7'	56.9''	-49	33'	42''
Dimorphandra gardneriana	Edeia, Brazil	UB	212964	-17	7'	14.7''	-50	9'	43''
Dimorphandra gardneriana	São Domingos, Brazil	EAC	25902	-13	6'	6.66''	-46	33'	33.33''
Dimorphandra gardneriana	Estreito , Brazil	CEN	67498	-6	58'	8.33	-47	44'	16.66''
Dimorphandra gardneriana	Carolina , Brazil	CEN	95321	-6	9'	31.38''	-47	37'	7.77''
Dimorphandra gardneriana	Lorato, Brazil	NYBG	979167	-7	38'		-45	7'
Dimorphandra gardneriana	Estreito, Brazil	NYBG	979171	-6	7'	5''	-47	33'
Dimorphandra gardneriana	Buriti Bravo, Brazil	NYBG	979195	-5	9'	5''	-43	9'
Dimorphandra gardneriana	Balsas, Brazil	HEPH	14497	-8	43'	16.67''	-46	6'	32.77''
Dimorphandra gardneriana	Caxias, Brazil	TEPB	20679	-4	53'	7.97''	-43	8'	7.97''
Dimorphandra gardneriana	Tutoia, Brazil	UB		-3	5'	9.99''	-42	48'	00.11''
Dimorphandra gardneriana	São Raimundo Mangabeiras , Brazil	SLUI	515	-7	2'	21.97''	-45	48'	12.17''
Dimorphandra gardneriana	Codo, Brazil	EAC	50782	-4	47'	46.64''	-44	16'	21.36''
Dimorphandra gardneriana	Rondonopolis, Brazil	NYBG	979169	-16	47'	8''	-54	6'	35.6''
Dimorphandra gardneriana	Chapada Guimaraes, Brazil	NYBG	979174	-15	46'	8''	-55	7'	49.4''
Dimorphandra gardneriana	Xavantina, Brazil	UB	31756	-14	6'	33.33''	-52	23'	33.33''
Dimorphandra gardneriana	Sinop, Brazil	CNMT	7800	-11	36'	11.11''	-55	43'	6.94''
Dimorphandra gardneriana	Jaciara, Brazil	SPF	174331	-15	8'	9.49''	-55	10'	13.33''
Dimorphandra gardneriana	Rosario Oeste, Brazil	HUEFS	231127	-14	47'	7.22''	-53	6'	8.61''
Dimorphandra gardneriana	Brazil	NYBG	979265	-17	9'	9.64''	-42	38'	9.4''
Dimorphandra gardneriana	Grao Mogol, , Brazil	HUEFS	27164	-16	6'		-42	9'	16.66''
Dimorphandra gardneriana	São Geraldo do Araguaia, Brazil	MFS	003682	-6	21'	6.66''	-48	46'	6.66''
Dimorphandra gardneriana	Oeiras, Brazil	CEN	85479	-7	1'	7.77''	-42	14'	6.38''
Dimorphandra gardneriana	Corrente, Brazil	CEN	8931	-10	13'	3.33''	-45	21'	6.67''
Dimorphandra gardneriana	Santa Filomena, Brazil	NYBG	979170	-8	7'	2''	-45	8'	5''
Dimorphandra gardneriana	Vilhena, Brazil	BHCB	174512	-12	52'	11.11''	-60	34'	7.22''
Dimorphandra gardneriana	Bolivia	INPA	123840	-18	38'	33.33''	-59	5'
Dimorphandra gardneriana	Pium, Brazil	CEN	103963	-10	44'		-49	5'
Dimorphandra gardneriana	Mateiros, Brazil	CEN	53276	-10	37'	13.9''	-46	58'	27.80''
Dimorphandra gardneriana	Guarai, Brazil	CEN	55956	-9	28'	33.33''	-48	38'	33.33''
Dimorphandra gardneriana	Palmas, Brazil	HEPH	9403	-10	30'	47.22''	-48	19'	05.56''
Dimorphandra gardneriana	Peixe, Brazil	BHCB	174515	-12	18'	5.56''	-43	18'	8.88''
Dimorphandra gardneriana	Araguaina, Brazil	BHCB	174513	-7	32'	7.77''	-48	23'	7.22''
Dimorphandra gardneriana	Rio Sono, Brazil	EAC	54081	-9	40'	33.33''	-47	52'	52.78''
Dimorphandra gardneriana	Mateiros, Brazil	SPF	220136	-10	57'	52.78''	-46	50'	6.36''
Dimorphandra mollis	Barreiras, Brazil	HUNEB	7479	-12	15'		-44	9'	8.33''
Dimorphandra mollis	Correntina, Brazil	NYBG	634094	-13	48'		-44	7'	2''
Dimorphandra mollis	Feira da Mata, Brazil	ALCB	78504	-14	23'	16.67''	-44	21'	25''
Dimorphandra mollis	Piata, Brazil	ALCB	93790	-13	8'	27.78''	-41	8'	6.27''
Dimorphandra mollis	Brejo Santo, Brazil	HVASF	21295	-7	45'	8.30''	-39	8'	13.88''
Dimorphandra mollis	Brasilia, Brazil	NYBG	1182823	-15	65'		-47	8'	2''
Dimorphandra mollis	Niquelandia, Brazil	CEN	25322	-14	6'	11.11''	48	38'	27.77''
Dimorphandra mollis	Uruacu, Brazil	CEN	27960	-14	6'	6.67''	-49	3'	3.33''
Dimorphandra mollis	CaldasNovas, Brazil	CEN	28398	-17	8'	8.22''	-48	59'	8.33''
Dimorphandra mollis	Minacu, Brazil	CEN	44109	-13	61'	52.8''	-48	18'	8.89''
Dimorphandra mollis	Formosa, Brazil	NYBG	979205	-15	30'	9.64''	-47	10'	26.1''
Dimorphandra mollis	Padre Bernardo, Brazil	HEPH	8912	-15	41'	6.66''	-48	16'	6.66''
Dimorphandra mollis	Cocalzinho Goias, Brazil	HUFU	69478	-15	8'	3.25''	-48	8'	24.72''
Dimorphandra mollis	Edeia, Brazil	UB	211291	-17	40'	45''	-50	5'	55.6''
Dimorphandra mollis	Jatai, Brazil	HJ	2060	-17	7'	9.63''	-51	7'	8.44''
Dimorphandra mollis	Estreito, Brazil	CNMT	3027	-6	57'	46.42''	-47	43'	27.03''
Dimorphandra mollis	São Felix Araguaia, Brazil	NYBG	979186	-11	57'		-50	7'	2''
Dimorphandra mollis	Chapada Guimaraes, Brazil	NYBG	979282	-15	46'	8''	-55	7'	49.4''
Dimorphandra mollis	São Jose Rio Claro, Brazil	ESA	42576	-13	52'		-56	31'
Dimorphandra mollis	Nova Xavantina, Brazil	ESA	42578	-14	53'	17''	-52	22'	8.9''
Dimorphandra mollis	Gauchado Norte, Brazil	ESA	42581	-13	37'	6''	-53	17'	3''
Dimorphandra mollis	Diamantino, Brazil	ESA	42584	-14	20'		-56	27'
Dimorphandra mollis	Caceres, Brazil	HPAN	2097	-16	36'	8.33''	-58	30'	19.44''
Dimorphandra mollis	Porto Estrela, Brazil	HPAN		-15	65'	9.44''	-57	21'	26.94''
Dimorphandra mollis	Tapurah, Brazil	ESA	42577	-12	49'		-56	26'
Dimorphandra mollis	Amambaa, Brazil	NYBG	979164	-23	0'		-54	17'
Dimorphandra mollis	Campo Grande, Brazil	NYBG	979286	-20	44'	31''	-54	64'	64''
Dimorphandra mollis	Selviria, Brazil	HISA	238	-20	39'	44.44''	-51	41'	5.56''
Dimorphandra mollis	Paraopeba, Brazil	NYBG	470744	-19	27'	44''	-44	40'	42''
Dimorphandra mollis	Morada Nova Minas, Brazil	NYBG	979283	-18	58'		-45	37'
Dimorphandra mollis	Uberlandia, Brazil	HUFU	69025	-18	8'	13.61''	-48	38'	8.05''
Dimorphandra mollis	Estrela do Sul, Brazil	HUFU	74781	-18	8'	43.88''	-47	8'	10.55''
Dimorphandra mollis	Matozinhos, Brazil	SPFW	2435	-19	45'	43.61''	-43	9'	6.99''
Dimorphandra mollis	Martinho Campos, Brazil	VIC	33509	-19	40'	7.22''	-45	12'	8.44''
Dimorphandra mollis	PedrasdeMariaCruz, Brazil	BHCB	135003	-15	6'	0.75''	-44	7'	4.55''
Dimorphandra mollis	Unai, Brazil	BHCB	97913	-16	37'	5.56''	-47	12'	25''
Dimorphandra mollis	Maracaju, Brazil	HCF	11998	-21	7'	8.36''	-54	9'	52.83''
Dimorphandra mollis	São Geraldo Araguaia, Brazil	CEN	59260	-6	31'	22.22''	-48	40'	91.66''
Dimorphandra mollis	ConceicaoAraguaia, Brazil	MFS	008008	-8	26'	29.92''	-49	26'	6.41''
Dimorphandra mollis	,Brazil	MOBOT	3245841	-12	21'	6.66''	-61
Dimorphandra mollis	Moji Guacu, Brazil	NYBG	2687074	-22	25'		-47	13'
Dimorphandra mollis	Botucatu, Brazil	NYBG	470739	-22	7'	5''	-48	42'
Dimorphandra mollis	Araraquara, Brazil	NYBG	470740	-21	7'	9.03''	-48	16'	9.7''
Dimorphandra mollis	Paulo Faria, Brazil	SJRP	26624	-19	9'	16.66''	-49	51'	6.66''
Dimorphandra mollis	Votuporanga, Brazil	IAC	29533	-20	45'	9.33''	-50	6'	8.88''
Dimorphandra mollis	Pedregulho, Brazil	SPF	161584	-20	24'	7.77''	-47	46'	2.78''
Dimorphandra mollis	Novo Acordo, Brazil	INPA	281502	-10	6'	58.48''	-47	8'	19.28''
Dimorphandra mollis	Porto Nacional, Brazil	HUEFS	237098	-10	8'		-48	41'	66.67''
Dimorphandra wilsonii	Sete Lagoas, MG, Brazil	BHZB	7097	-19	51'	0556''	-44	19'	8889
Dimorphandra wilsonii	Caetanópolis, MG, Brazil	BHZB	5293	-19	33'	0333''	-44	42'	38.06
Dimorphandra wilsonii	Jaboticabas, MG, Brazil	BHZB	7858	-19	50'	41.67	-43	9	4444
Dimorphandra wilsonii	Paraopeba, MG, Brazil	BHZB	5292	-19	42	13.06	-44	43	8.25
Dimorphandra wilsonii	Sete Lagoas, MG, Brazil	BHZB	8127	-19	51	30.56	-44	19	9167
Dimorphandra wilsonii	Perdigao, MG, Brazil	BHZB	10275	-19	0	56944	-45	0	0.25
Dimorphandra wilsonii	Fortuna de Minas, MG, Brazil	BHZB	7783	-19	55	44.44	-44	54	6389
Dimorphandra wilsonii	Paraopeba, MG, Brazil	BHZB	5290	-19	25	59.44	-44	43	21.11
Dimorphandra wilsonii	Sete Lagoas, MG, Brazil	BHZB	7915	-19	51	30.56	-44	19	7.5
Dimorphandra wilsonii	Esmeraldas, MG, Brazil	BHZB	7772	-19	6	9.5	-44	41	6944
Dimorphandra wilsonii	Fortuna de Minas, MG, Brazil	BHZB	8130	-19	55	8056	-44	46	6111
Dimorphandra wilsonii	Fortuna de Minas, MG, Brazil	BHZB	8129	-19	55	8333	-44	46	6389
Dimorphandra wilsonii	Fortuna de Minas, MG, Brazil	BHZB	7862	-19	59	25	-44	49	33.33
Dimorphandra wilsonii	Jaboticabas, MG, Brazil	BHZB	7883	-19	50	41.67	-43	9	4444
Dimorphandra wilsonii	Sete Lagoas, MG, Brazil	BHZB	10827	-19	51	35.28	-44	20	0.056
Dimorphandra wilsonii	Paraopeba, MG, Brazil	BHZB	5291	-19	25	59.44	-44	43	21.11
Dimorphandra wilsonii	São José da Varginha, MG , Brazil	BHZB	7861	-19	7	3611	-44	57	7.22
Dimorphandra wilsonii	Esmeraldas, MG, Brazil	BHZB	8440	-19	9	32.22	-44	32	55.56
Dimorphandra wilsonii	Fortuna de Minas, MG, Brazil	BHZB	11294	-19	55	6389	-44	46	33.33
Dimorphandra wilsonii	Fortuna de Minas, MG, Brazil	BHZB	8416	-19	55	8056	-44	46	6111
Dimorphandra wilsonii	Sete Lagoas, MG, Brazil	BHZB	7906	-19	51	5.56	-44	19	8889
Dimorphandra wilsonii	Fortuna de Minas, MG, Brazil	BHZB	7859	-19	59	6944	-44	49	8056
Dimorphandra wilsonii	São José da Varginha, MG, Brazil	BHZB	10826	-19	6	21417	-44	56	2
Dimorphandra wilsonii	Fortuna de Minas, MG, Brazil	BHZB	7874	-19	55	38.89	-44	46	9167
Dimorphandra wilsonii	Sete Lagoas, MG, Brazil	BHZB	8128	-19	49	6667	-44	20	5
Dimorphandra wilsonii	Florestal, Brazil	BHZB	8438	-19	9	11111	-44	37	2.78
Dimorphandra wilsonii	Jaboticabas, MG, Brazil	BHZB	7884	-19	50	41.67	-43	9	8611
Dimorphandra wilsonii	Fortuna de Minas, MG, Brazil	BHZB	7914	-19	55	6944	-44	46	41.67
Dimorphandra wilsonii	Maravilhas, MG, Brazil	BHZB	11297	-19	54		-44	6	60556
Dimorphandra wilsonii	Esmeraldas, MG, Brazil	BHZB	8175	-19	7	54167	-44	37	9722
Dimorphandra wilsonii	Esmeraldas, MG, Brazil	BHZB	8176	-19	7	38.89	-44	37	47.22
Dimorphandra exaltata	Lagoa da Prata, Brazil	BHZB	10274	-19	53'	33'	-45	3'	30.56''
Dimorphandra exaltata	Matozinhos, Brazil	BHZB	7773	-19	59'		-44	10'
Dimorphandra exaltata	Florestal, Brazil	BHZB	7784	19	9'	44'	-44	49'	41.67''
Dimorphandra exaltata	Carmo do Cajurú, Brazil	BHZB	8162	-20	16'	8.33''	-44	7'	8.61''
Dimorphandra exaltata	Sabará, Brazil	BHZB	8466	-19	8'	30'	-43	7'	8.88''
Dimorphandra exaltata	Rio de Janeiro, Brazil	NYBG	777859	-22	9'	31''	-43	20'	7.50''
Dimorphandra exaltata	Contagem, Brazil	BHCB	174517	-19	8'	6.27''	-44	7'	8.61''
Dimorphandra exaltata	Faz Brejo Novo, Brazil	RB	RB00300915	-13	9'	44.72''	-40	10'	9.44''
Dimorphandra exaltata	Valença, Brazil	RB	RB00141681	-22	4'		-43	7'	16.66''
Dimorphandra exaltata	Fazenda Cachoeira, Brazil	BHZB	7931	-19	8'	40.27''	-44	48'	30.56''
Dimorphandra exaltata	Sitio Grota das Vacas, Brazil	BHZB	7787	-19	9'	15''	-44	49'	55.56''
Dimorphandra exaltata	Fazenda do Américo, Brazil	BHZB	7099	-19	59'	22.22''	-44	54'	7.50''
Dimorphandra exaltata	Rio de Janeiro, Brazil	RB	RB 779257	-21	22'	39''	-41	5'	32''
Dimorphandra jorgei	Entre Rios, Brazil	HUNEB	173	-12	9'	15.27''	-40	21'	55.56''
Dimorphandra jorgei	Porto Seguro, Brazil	NYBG	471056	-16	39'	6.14''	-39	18'	51.07''
Dimorphandra jorgei	Uma, Brazil	NYBG	471057	-15	15'		-39	8'
Dimorphandra jorgei	Santa Cruz Cabralia, Brazil	NYBG	471059	-16	29'	8.62''	-39	4'	40.98''
Dimorphandra jorgei	Itaporanga d'Ajuda, Brazil	ASE	20563	-11	11'	5''	-37	11'	47''
Dimorphandra jorgei	Porto Seguro, Brazil	INPA	62550	-16	45'	8.33''	-39	6'	44.44''
Dimorphandra jorgei	Mucuri, Brazil	HUEFS	144312	-18	2'	50''	-39	37'	29''
Dimorphandra jorgei	Águia Branca, Brazil	HUEFS	204233	-18	9'	7.77''	-40	6'	6.55''
Dimorphandra jorgei	Itaberaba, Brazil	HUEFS	100856	-12	40'	7.5''	-40	53'	47.22''
Dimorphandra jorgei	Ituberá, Brazil	HUEFS	208468	-13	8'	7.77''	-39	20'	38.89''
Dimorphandra jorgei	Conde, Brazil	HUEFS	72209	-12	4'	52''	-43	7'	16.66''
Dimorphandra jorgei	Itanagra, Brazil	CEPEC	153441	-12	26'	30.56''	-38	4'	16.67''
Dimorphandra jorgei	Estação Pau Brasil, Brazil	JBRJ	RB00852236	-16	38'	6.38''	-39	18'	13.89''
Dimorphandra jorgei	Santa Luzia, Brazil	JBRJ	RB00593850	-18	9'	7.77''	-40	6'	6.55''
Dimorphandra jorgei	BA-698, Brazil	JBRJ	RB00531482	-18	4'	7.22''	-39	6'	24.72''
Dimorphandra jorgei	Fazenda do Bu, Brazil	JBRJ	RB00141722	-12	2'	7''	-37	43'	43''
Dimorphandra jorgei	Reserva da Cia. Vale do Rio Doce, Brazil	NYBG	471055	-19	13'	8.2''	-40	9'	6.12''
Dimorphandra jorgei	Reserva Florestal da CVRD , Brazil	NYBG	471058	-19	39'	49''	-40	7'	18.53''
Dimorphandra jorgei	Reserva Michelin, Brazil	HUEFS	208468	-13	8'	7.77''	-39	20'	38.89''
Dimorphandra jorgei	RRPN Estação Veracel, Brazil	HUEFS	204232	-16	50'		-39	25'
Dimorphandra jorgei	Fazenda Gameleira, Brazil	HUEFS	100856	-12	40'	7.5''	-40	53'	47.22''

### Sheet: Table_S5
Table S5. The environmental variables retained to perform the analyzes of Niche Ecological Models of Dimorphandra species.
Code		Variables
BIO4		Temperature Seasonality (standard deviation ×100)
BIO5		Max Temperature of Warmest Month
BIO6		Min Temperature of Coldest Month
BIO10		Mean Temperature of Warmest Quarter
BIO11		Mean Temperature of Coldest Quarter
BIO12		Annual Precipitation
BIO13		Precipitation of Wettest Month
BIO18		Precipitation of Warmest Quarter

### Sheet: Table_S6
Table S6. Model Mean performance of Dimorphandra (per species), using test dataset (generated using partitioning):
Dimorphandra exaltata
methods:	AUC	COR	TSS	Deviance
maxent	0.96	0.45	0.86	0.21
rf	0.95	0.62	0.85	0.08
glm	0.91	0.34	0.8	0.14
gam	0.86	0.57	0.74	0.66
Dimorphandra gardneriana
maxent	0.9	0.39	0.74	0.37
rf	0.89	0.4	0.74	0.29
glm	0.85	0.3	0.64	0.31
gam	0.92	0.39	0.79	0.33
Dimorphandra jorgei
maxent	0.95	0.6	0.9	0.16
rf	0.94	0.58	0.89	0.09
glm	0.91	0.47	0.84	0.12
gam	0.83	0.42	0.66	1.11
Dimorphandra macrostachya
maxent	0.86	0.26	0.69	0.45
rf	0.86	0.3	0.65	0.23
glm	0.86	0.25	0.68	0.23
gam	0.87	0.3	0.7	0.25
Dimorphandra mollis
maxent	0.92	0.41	0.78	0.36
rf	0.91	0.39	0.75	0.26
glm	0.87	0.3	0.71	0.29
gam	0.92	0.4	0.78	0.26
Dimorphandra pennigera
maxent	0.84	0.23	0.66	0.53
rf	0.82	0.37	0.56	0.23
glm	0.83	0.17	0.64	0.24
gam	0.79	0.15	0.6	0.44
Dimorphandra wilsonii
maxent	1	0.9	1	0.05
rf	1	0.94	1	0.03
glm	1	0.86	0.99	0.14
gam	1	0.84	0.99	0.53
